# Single-cell sequencing characterizes intratumoral profile of immune cells in old mice

**DOI:** 10.1101/2021.02.23.432366

**Authors:** Cangang Zhang, Lei Lei, Xiaofeng Yang, Huiqiang Zheng, Yanhong Su, Anjun Jiao, Xin Wang, Haiyan Liu, Yujing Zou, Lin Shi, Xiaobo Zhou, Chenming Sun, Lianjun Zhang, Yuzhu Hou, Zhengtao Xiao, Baojun Zhang

## Abstract

It has long been thought that aging is a major risk factor for cancer incidence. However, accumulating evidence indicates increased resistance of old animals to tumor growth. A systematic understanding of how old individuals defend against tumor invasion is currently lacking. Here we investigated the differences of age-associated alterations in tumor-infiltrating immune cells between young and old mice using single-cell RNA analysis. Our results showed that a higher proportion of cytotoxic CD8^+^ T cells, nTregs, cDC, and M1-type macrophages, while a higher percentage of exhausted CD8^+^ T cells, iTregs, pDC, and M2-type macrophages were found in young mice. Importantly, TCR diversity analysis showed top 10 TCR clones consisted primarily of exhausted CD8^+^ T cells in young mice whereas tip clones were predominantly cytotoxic CD8^+^ T cells in old mice. Consistently, trajectory inference demonstrated that CD8^+^ T cells preferentially differentiated into cytotoxic cells in old mice in contrast to exhausted cells in young mice. Meanwhile, we confirmed the main distinctions between young and old mice by flow cytometry. Collectively, our data revealed that a significantly higher proportion of effector immune cells in old mice defend against tumor progression, providing a framework for the immunotherapy of elderly patients with tumors.
