## Supplementary material for "Single-cell sequencing characterizes intratumoral profile of immune cells in old mice": The different cell gene signatures

### Sheet: Sheet1
Marcophages signatures					Dendritic cells signatures							T cells signatures
HALLMARK_INFLAMMATORY_RESPONSE	GO_MACROPINOCYTOSIS	GO_PHAGOCYTOSIS			GO_NEGATIVE_REGULATION_OF_DENDRITIC_CELL_APOPTOTIC_PROCESS	GO_POSITIVE_REGULATION_OF_DENDRITIC_CELL_ANTIGEN_PROCESSING_AND_PRESENTATION	GO_REGULATION_OF_DENDRITIC_CELL_DIFFERENTIATION	GO_DENDRITIC_CELL_CYTOKINE_PRODUCTION	GO_DENDRITIC_CELL_CHEMOTAXIS			GO_POSITIVE_REGULATION_OF_INTRINSIC_APOPTOTIC_SIGNALING_PATHWAY	GO_INTRINSIC_APOPTOTIC_SIGNALING_PATHWAY_IN_RESPONSE_TO_ENDOPLASMIC_RETICULUM_STRESS	GO_INTRINSIC_APOPTOTIC_SIGNALING_PATHWAY_IN_RESPONSE_TO_OXIDATIVE_STRESS
Slc7a1	Appl1	Abca1			Axl	Ccl19	Ager	Bst2	Ano6			Bad	Aifm1	Akt1
Il15ra	Appl2	Abca7			Ccl19	Ccl21a	Cebpb	Ddx1	Arhgef5			Bax	Apaf1	Arl6ip5
Cybb	Carmil1	Abi1			Ccl21a	Ccr7	Fcgr2b	Ddx21	C1qbp			Bbc3	Atf4	Bag5
Osm	Dnm2	Abl1			Ccr7	Cd74	H2-M3	Ddx58	Calr			Bcap31	Atp2a1	Bcl2
Lif	Dock2	Abr			Cxcl12	Nod1	Hmgb1	Dhx36	Ccl19			Bcl2	Atp2a3	Cyp1b1
Klf6	Mapkapk2	Actb			Gas6	Nod2	Lgals9	Jak3	Ccl21a			Bcl2l1	Bag6	Diablo
Ifnar1	Mapkapk3	Actg1			Pirb	Slc11a1	Pirb	Kit	Ccl5			Bcl2l11	Bak1	Fbxw7
Ifitm1	Pycard	Actr2					Pirb	Mavs	Ccr1			Bclaf1	Bax	Gpx1
Edn1	Snx33	Actr3					Tmem176a	Nod2	Ccr2			Becn1	Bbc3	Gskip
Ifngr2	Stx1b	Adgrb1					Tmem176b	Scimp	Ccr5			Bid	Bcl2	Hif1a
Mmp14		Adipoq					Zbtb46	Ticam1	Ccr6			Bmf	Bcl2l1	Hspb1
Raf1		Adora1						Tlr3	Ccr7			Bok	Bcl2l11	Htra2
Hrh1		Adora2a						Tlr4	Cxcr1			Cav1	Bok	Ins2
Rhog		Ahsg							Cxcr2			Ddit3	Brsk2	Jak2
Scarf1		Aif1							Cxcr4			Dnm1l	Casp4	Map3k5
Lta		Alox15							Gas6			Fbh1	Cebpb	Mapk7
Gna15		Ano6							Gpr183			Fbxw7	Chac1	Mcl1
Adm		Anxa1							Hmgb1			Fis1	Creb3	Melk
Cd40		Anxa11							Il12a			Flcn	Creb3l1	Nfe2l2
Slc7a2		Anxa3							Lgals9			Gsdme	Dab2ip	Nme5
Irak2		Apoa1							Pik3cg			Il20ra	Ddit3	Nol3
Il6		Apoa2							Slamf8			Lck	Dnajc10	Nono
Tnfsf9		Appl1							Trpm2			Mcl1	Eif2ak3	Nox1
Ebi3		Appl2							Trpm4			Msx1	Ern1	P4hb
Timp1		Arhgap12										Nacc2	Ern2	Park7
Gpr183		Arhgap25										Nck1	Ero1a	Parp1
Ptger4		Arpc1a										Nck2	Erp29	Pdcd10
Sema4d		Arpc1b										Nkx3-1	Grina	Pdk1
Itgb8		Arpc2										Nox1	Herpud1	Pink1
Il7r		Arpc3										Nupr1	Hspa1a	Pml
Gabbr1		Arpc4										Park7	Hyou1	Prkcd
Il2rb		Arpc5										Pias4	Itpr1	Prkn
Cd70		Atg3										Plagl2	Lrrk2	Prodh
Osmr		Atg5										Plekhf1	Map3k5	Sfpq
Gp1ba		Axl										Pmaip1	Nck1	Sirt1
Inhba		Baiap2										Prkra	Nck2	Sod1
Abi1		Bcr										Ptpn2	Opa1	Sod2
Adgre1		Bin2										Rack1	Park7	Stk24
Rnf144b		Brk1										Rad9a	Pdx1	Stk25
Ndp		4933434E20Rik										Ripk3	Pmaip1	Trap1
Rasgrp1		C2										Rnf183	Pml	Ubqln1
Ahr		C3										Rpl11	Ppp1r15a	Vnn1
Msr1		C4b										Rpl26	Prkn	Zfp622
Irf7		C4b										Rps3	Ptpn1
Mefv		Zp3r										Rps7	Ptpn2
Nfkb1		Calr										S100a8	Rnf183
Slc28a2		Camk1d										S100a9	Rnf186
Nfkbia		Ccl12										Septin4	Selenok
Slc11a2		Ccr2										Serinc3	Selenos
Lck		Cd14										Sfpq	Serinc3
Hpn		Cd247										Siah1a	Sirt1
Sgms2		Cd300a										Sirt1	Syvn1
Ccl24		Cd300lf										Skil	Tmbim6
Csf3r		Cd302										Slc9a3r1	Tmem117
Tlr1		Cd36										Sod1	Tnfrsf10b
Ccrl2		Cd3g										Styxl1	Trp53
Tnfsf15		Cd47										Trp53	Traf2
Hif1a		Cd93										Ubb	Trib3
Kif1b		Cdc42											Txndc12
Ffar2		Cdc42se1											Ube2k
Cxcl9		Cdc42se2											Wfs1
Mxd1		Cebpe											Xbp1
Bst2		Clec7a
Myc		Cln3
Aplnr		Colec12
Has2		Coro1a
Tacr3		Coro1c
Slc31a1		Crk
Tpbg		Crp
Scn1b		Csk
Cxcl11		Cyba
Cx3cl1		Cyfip1
Tacr1		Cyfip2
Ccl17		Dnm2
Pcdh7		Dock1
Serpine1		Dock2
Npffr2		Dysf
Acvr1b		Eif2ak1
Slc1a2		Elane
Gpc3		Elmo1
Irf1		Elmo2
Icam4		Elmo3
Cd82		F2rl1
Ccl2		Fcer1g
Ptafr		Fcgr1
Lyn		Fcgr3
Pdpn		Fcgr2b
Prok2		Fcgr4
Abca1		Fcnb
Olr1		Fcnb
Cd69		Fer1l5
Gch1		Fgr
Ereg		Fpr2
Cxcr6		Fyn
Cdkn1a		Gas6
Oprk1		Gata2
Tnfrsf1b		Grb2
Sri		Gsn
Pik3r5		Gulp1
Ptger2		Havcr1
Ccl7		Timd2
Psen1		Hck
Aqp9		Hmgb1
Adrm1		Hsp90aa1
Slc31a2		Hsp90ab1
Tnfrsf9		Icam5
Eif2ak2		Ifng
C3ar1		Igha
Tapbp		Igha
Adora2b		Ighe
Lpar1		Ighm
Slc4a4		Ighv1-85
Ccl22		Ighv14-2
Ldlr		Ighv1-62-3
Ripk2		Ighv1-81
Best1		Ighv8-12
Stab1		Ighv5-9
Icam1		Ighv5-12
Cxcl10		Ighv5-9
Nod2		Ighv5-4
Ptgir		Ighv5-6
Tnfaip6		Ighv5-12
Rtp4		Ighv5-9
Selenos		Ighv5-12
Kcnmb2		Ighv5-9
Atp2a2		Ighv7-1
Bdkrb1		Ighv3-6
Ccl20		Ighv9-3
F3		Igkc
Atp2b1		Igkv11-125
P2rx7		Igkv16-104
Tlr3		Igkv11-125
P2rx4		Igkv16-104
Il1b		Igkv9-123
Lcp2		Igkv11-125
Kcnj2		Igkv12-44
Acvr2a		Igkv16-104
Il10		Igkv15-103
Nmi		Igkv11-125
Vip		Igkv16-104
Il18		Igkv18-36
Csf1		Igkv18-36
Tlr2		Igkv18-36
Pde4b		Igkv18-36
Cd14		Igkv8-27
Cd55		Igkv17-121
Nampt		Igll1
Il1r1		Igll1
Rela		Il15
P2ry2		Il15ra
Hbegf		Il1b
Ros1		Il2rb
Sell		Il2rg
Nmur1		Irf8
Rgs16		Itga2
Rgs1		Itgal
Il12b		Itgam
Marco		Itgav
Met		Itgb1
Nlrp3		Itgb2
Il1a		Itgb3
Ptpre		Jmjd6
Csf3		4932438A13Rik
Atp2c1		Lbp
C5ar1		Ldlr
Chst2		Lep
Axl		Lepr
Clec5a		Limk1
Cd48		Lman2
Il10ra		Lrp1
Ccr7		Lyar
Plaur		Lyn
Il18r1		Lyst
Sele		Mapk1
Fpr1		Mapk3
Fzd5		Marco
Emp3		Mbl2
Il15		Megf10
Slamf1		Mertk
Kcna3		Mesd
Il18rap		Met
Pvr		Mfge8
Tnfsf10		Msr1
Cmklr1		Mst1r
Btg2		Myd88
Itgb3		Myh2
Sphk1		Myh9
Calcrl		Myo10
Dcbld2		Myo18a
Gnai3		Myo1c
Itga5		Myo1g
		Myo7a
		Ncf2
		Ncf4
		Nck1
		Nckap1
		Nckap1l
		Nckipsd
		Nr1h3
		P2rx7
		P2ry6
		Pak1
		Pear1
		Pecam1
		Pik3ca
		Pik3cb
		Pik3r1
		Pik3r2
		Pip4p2
		Pip5k1a
		Pip5k1c
		Pla2g5
		Pla2g6
		Plcg1
		Plcg2
		Pld2
		Pld4
		Plpp4
		Pparg
		Prkcd
		Prkce
		Prkcg
		Prtn3
		Pten
		Ptk2
		Ptprc
		Ptprj
		Ptx3
		Pycard
		Rab11fip2
		Rab14
		Rab20
		Rab27a
		Rab31
		Rab34
		Rab39
		Rab5a
		Rab7
		Rab7b
		Rac1
		Rac2
		Rack1
		Rap1a
		Rapgef1
		Rara
		Rhobtb1
		Rhobtb2
		Rhog
		Rhoh
		Rubcn
		Scarb1
		Sftpa1
		Sftpd
		Sh3bp1
		Sirpa
		Sirpb1b
		Sirpb1c
		Sirpb1b
		Slamf1
		Slc11a1
		Snx3
		Sod1
		Spaca3
		Spg11
		Sphk1
		Spon2
		Src
		Srpx
		Stap1
		Syk
		Syt11
		Syt7
		Tafa4
		Tgm2
		Thbs1
		Ticam2
		Tlr2
		Tlr4
		Tm9sf4
		Tmem175
		Tnf
		Trbc1
		Trbc2
		Trbc2
		Trem2
		Trex1
		Tub
		Tulp1
		Tusc2
		Txndc5
		Tyro3
		Tyrobp
		Unc13d
		Vamp7
		Vav1
		Vav2
		Vav3
		Was
		Wasf2
		Wasl
		Wipf1
		Wipf2
		Wipf3
		Xkr4
		Xkr5
		Xkr6
		Xkr7
		Xkr8
		Xkr9
		Yes1
