## Supplementary material for "Single-cell sequencing characterizes intratumoral profile of immune cells in old mice": Top10 TCR clones

### Sheet: Sheet1
Top 10 TCR clones in young mice
celltype	length	chain	v_gene	j_gene	c_gene	cdr3	cdr3_nt	reads	count	proportion
Exhausted_CD8 T	550	TRA	TRAV6-3	TRAJ33	TRAC	CAMTSDSNYQLIW	TGTGCTATGACTTCGGATAGCAACTATCAGTTGATCTGG	19163	35	0.0461
Exhausted_CD8 T,Clec4e_CD8 T,Cytotoxic_CD8 T	525	TRA	TRAV14N-3	TRAJ30	TRAC	CAATGDTNAYKVIF	TGTGCAGCAACGGGGGACACAAATGCTTACAAAGTCATCTTT	5137	30	0.0395
Exhausted_CD8 T,Clec4e_CD8 T,Cytotoxic_CD8 T,Activated_CD8 T	668	TRA	TRAV9-2	TRAJ33	TRAC	CVLIGDSNYQLIW	TGTGTTTTGATCGGGGATAGCAACTATCAGTTGATCTGG	20311	22	0.029
Activated_CD8 T,TEM_2	498	TRA	TRAV6-5	TRAJ34	TRAC	CALSWSSNTNKVVF	TGTGCTCTGAGTTGGTCTTCCAATACCAACAAAGTCGTCTTT	3445	20	0.0264
Activated_CD8 T,Exhausted_CD8 T	575	TRA	TRAV13D-1	TRAJ4	TRAC	CAMVSGSFNKLTF	TGTGCTATGGTATCTGGTAGCTTCAATAAGTTGACCTTT	5936	19	0.025
Exhausted_CD8 T	551	TRA	TRAV7D-2	TRAJ7	TRAC	CAASDYSNNRLTL	TGTGCAGCAAGCGACTACAGCAACAACAGACTTACTTTG	5518	17	0.0224
Cytotoxic_CD8 T,Exhausted_CD8 T	617	TRB	TRBV13-1	TRBJ2-1	TRBC1	CASSWTGGDYAEQFF	TGTGCCAGCAGTTGGACTGGGGGAGACTATGCTGAGCAGTTCTTC	8531	2	0.0026
Cytotoxic_CD8 T	649	TRB	TRBV20	TRBJ1-3	TRBC1	CGARDRGLSGNTLYF	TGTGGTGCTAGGGACAGGGGGCTTTCTGGAAATACGCTCTATTTT	25905	3	0.004
Exhausted_CD8 T,Treg	641	TRA	TRAV6-7-DV9	TRAJ30	TRAC	CALGGDTNAYKVIF	TGTGCTCTGGGTGGGGACACAAATGCTTACAAAGTCATCTTT	24562	8	0.0105
Activated_CD8 T,Cytotoxic_CD8 T	674	TRA	TRAV4N-4	TRAJ49	TRAC	CAANTGYQNFYF	TGTGCTGCCAACACGGGTTACCAGAACTTCTATTTT	12096	6	0.0079
Top 10 TCR clones in old mice
celltype	length	chain	v_gene	j_gene	c_gene	cdr3	cdr3_nt	reads	count	proportion
Cytotoxic_CD8 T,Exhausted_CD8 T	515	TRA	TRAV1	TRAJ6	TRAC	CAVRTSGGNYKPTF	TGTGCTGTGAGGACCTCAGGAGGAAACTACAAACCTACGTTT	7590	22	0.0545
Cytotoxic_CD8 T,TEM_1	597	TRB	TRBV12-1	TRBJ2-1	TRBC1	CASSPDWGNNYAEQFF	TGTGCCAGCTCTCCCGACTGGGGGAATAACTATGCTGAGCAGTTCTTC	30055	15	0.0371
Cytotoxic_CD8 T, Exhausted_CD8 T	649	TRA	TRAV6-7-DV9	TRAJ15	TRAC	CALGDPYQGGRALIF	TGTGCTCTGGGTGATCCCTACCAGGGAGGCAGAGCTCTGATATTT	13799	15	0.0371
Cytotoxic_CD8 T,Exhausted_CD8 T,TEM_1	777	TRB	TRBV19	TRBJ2-3	TRBC1	CASSRDWGGANAETLYF	TGTGCCAGCAGCCGGGACTGGGGGGGCGCTAATGCAGAAACGCTGTATTTT	9497	14	0.0347
Exhausted_CD8 T,Cytotoxic_CD8 T	668	TRA	TRAV9-4	TRAJ37	TRAC	CAVSATGNTGKLIF	TGTGCTGTGAGCGCGACAGGCAATACCGGAAAACTCATCTTT	10279	9	0.0223
Exhausted_CD8 T,Cytotoxic_CD8 T	630	TRB	TRBV20	TRBJ2-3	TRBC1	CGARGQQSAETLYF	TGTGGTGCTAGGGGCCAGCAGAGTGCAGAAACGCTGTATTTT	26206	8	0.0198
TEM_1,Cytotoxic_CD8 T	603	TRB	TRBV29	TRBJ1-3	TRBC1	CASSFRNSGNTLYF	TGTGCTAGCAGTTTCAGGAATTCTGGAAATACGCTCTATTTT	185361	7	0.0173
Activated_CD8 T,Cytotoxic_CD8 T,TEM_1	735	TRB	TRBV16	TRBJ1-2	TRBC1	CASSLGARNSDYTF	TGTGCAAGCAGCTTAGGGGCAAGAAACTCCGACTACACCTTC	54768	6	0.0149
Exhausted_CD8 T,Treg	685	TRA	TRAV14N-3	TRAJ30	TRAC	CAATSDTNAYKVIF	TGTGCAGCAACCTCCGACACAAATGCTTACAAAGTCATCTTT	1344	5	0.0124
Exhausted_CD8 T,Cytotoxic_CD8 T	533	TRA	TRAV6-7-DV9	TRAJ15	TRAC	CALGDPYQGGRALIF	TGTGCTCTGGGTGATCCCTACCAGGGAGGCAGAGCTCTGATATTT	7340	5	0.0124
